# Assessing the metabolomics “dark matter” by a detectable khipu model

**DOI:** 10.1101/2025.02.04.636472

**Authors:** Yuanye Chi, Joshua M. Mitchell, Shujian Zheng, Maheshwor Thapa, Shuzhao Li

## Abstract

There is no consensus on how to interpret the large number of unknown features in untargeted metabolomics, which are sometimes referred as the “dark matter”. Are these features real compounds or artifacts? Understanding this problem is critical to the annotation and interpretation of metabolomics data and future development of the field. We propose a “detectable khipu” model here, to show that compounds exhibit ion group patterns that depend on their abundance. We apply this model to a systematic analysis of 61 representative public datasets from blood LC-MS metabolomics, the most common data type in biomedical studies. The results indicate that majority of abundant features have identifiable ion patterns, and in-source fragments contribute to less than 10% of features. Each dataset detects 1∼2,000 high confidence compounds, over half of which are unknown. The major knowledge gap in LC-MS metabolomics is therefore not the methods of grouping ions or counting fragments, but the identification of unknown compounds.

---

Metabolomics aims to measure all small molecules in biological systems. Currently, the majority of metabolomics data in biomedical research are produced using LC-MS (liquid chromatography coupled mass spectrometry). In over a decade, no consensus has been reached on how to interpret the unidentified features in untargeted metabolomics, which are typically majority in numbers and sometimes referred as the “dark matter” (daSilva 2015; Monge 2019). It is important to understand this knowledge gap. If these unidentified features are analytical artifacts, we should not waste resources to further characterize them; if they are real compounds, it is mandatory to establish their biological relevance. This problem underlies the analytical coverage of small molecules in biomedical research (Kind 2009; Uppal 2016), approaches to metabolite annotation (Domingo 2018; Chaleckis 2019; Metz 2025), mapping reaction pathways (Zamboni 2015; Artyukhin 2018) and the promise of applying metabolomics and exposomics to precision medicine (Wishart 2016; David 2021; Banbury 2025). As the stakeholders of metabolomics range across many disciplines, including chemistry, biology, informatics, biotechnology and medicine, data-based evidence is critical for decision making.

Multiple factors contribute to this metabolomics “dark matter”. Modern mass spectrometry (MS) brings tremendous new power into chemical analysis, enabling the detection of compounds that were previously elusive due to limited separation, abundance or stability (Xian 2012; Uppal 2016; Lai 2024). Biology has knowledge gaps and new biochemical mechanisms continue to be discovered. E.g. hundreds of unknown metabolites can be affected by one enzyme (Artyukhin2018; Heremans2022). Such results suggest that characteristic metabolite modifications may be as widespread as protein posttranslational modifications. Our cohabitation with the microbiome results in sharing many metabolites from under-characterized microbial species (Peisl2018). Challenges exist in data acquisition, processing and interpretation.

Contamination is common in tandem mass spectra (MS/MS) from biological samples (Stancliffe 2021). Artifacts can be generated by data processing software when sensitivity is not matched to detection confidence (Li2023b). Because isotopologues, adducts and fragments are commonly measured in the MS data, it is an apt question if the measured metabolome is inflated by degenerate features (Mahieu2017; Wang2019; Li2023a). In-source fragments (ISFs), generated when molecules are broken down during the process of ionization, became a focus of recent debates. Giera et al (2024) reported that ISFs accounted for over 70% of MS/MS features in METLIN, one of the leading spectral databases, suggesting that ISFs could be a significant portion of the “dark matter”. El Abiead et al (2025) calculated the presence of ISFs using a different compound library, reporting less percentage but still two fragments on average per protonated compound. However, both studies focused on data from chemical standards, which are primarily used for metabolite annotation, different from complex biological samples.

Here, we present a “detectable khipu” model to explain how many compounds are present in untargeted LC-MS metabolomics. Systematic analysis of 61 representative datasets from blood LC-MS metabolomics indicates that the contribution of ISFs is small, but the majority of abundant features have identifiable ion group patterns. Each dataset detects 1∼2,000 high confidence compounds (defined by valid ^13^C/^12^C patterns), over half of which are unknown. The major knowledge gap is therefore not the methods of grouping ions or counting fragments, but the identification of unknown compounds.
