## Supplemental tables for "Assessing the metabolomics “dark matter” by a detectable khipu model"

### Sheet: Supplementary Table 1
Orbitrap Datasets (45)		TOF Datasets (16)
Name	Link to Repository	Name	Link to Repository
MTBLS136_RPpos_B17_ppm5_3583756	https://www.ebi.ac.uk/metabolights/editor/MTBLS136	MTBLS1133_RPpos_B2_ppm25_103113407	https://www.ebi.ac.uk/metabolights/editor/MTBLS1133
MTBLS1465_HILICneg__ppm5_35195	https://www.ebi.ac.uk/metabolights/editor/MTBLS1465	MTBLS718_HILICpos_HPOS_B1_ppm25_1031115857	https://www.ebi.ac.uk/metabolights/editor/MTBLS718
MTBLS1465_HILICpos__ppm5_3505731	https://www.ebi.ac.uk/metabolights/editor/MTBLS1465	MTBLS718_RPneg_LNEG_B2_ppm25_1031122629	https://www.ebi.ac.uk/metabolights/editor/MTBLS718
MTBLS1465_RPneg__ppm5_3514212	https://www.ebi.ac.uk/metabolights/editor/MTBLS1465	MTBLS718_RPpos_LPOS_B3_ppm25_1031121232	https://www.ebi.ac.uk/metabolights/editor/MTBLS718
MTBLS205_HILICneg__ppm5_353536	https://www.ebi.ac.uk/metabolights/editor/MTBLS205	ST000046_HILICpos__ppm25_1031113822	https://www.metabolomicsworkbench.org/data/DRCCMetadata.php?Mode=Study&StudyID=ST002826
MTBLS205_RPneg__ppm5_3531433	https://www.ebi.ac.uk/metabolights/editor/MTBLS205	ST000046_RPneg__ppm25_1031114022	https://www.metabolomicsworkbench.org/data/DRCCMetadata.php?Mode=Study&StudyID=
MTBLS205_RPpos_B1_ppm5_3531210	https://www.ebi.ac.uk/metabolights/editor/MTBLS205	ST000726_RPneg__ppm25_1031133359	https://www.metabolomicsworkbench.org/data/DRCCMetadata.php?Mode=Study&StudyID=
MTBLS2245_HILICneg_Method 4_B5_ppm5_81318755	https://www.ebi.ac.uk/metabolights/editor/MTBLS2245	ST000726_RPpos__ppm25_103113299	https://www.metabolomicsworkbench.org/data/DRCCMetadata.php?Mode=Study&StudyID=
MTBLS2245_RPpos_Method 2_B1_ppm5_81318250	https://www.ebi.ac.uk/metabolights/editor/MTBLS2245	ST001217_HILICpos__ppm25_103111503	https://www.metabolomicsworkbench.org/data/DRCCMetadata.php?Mode=Study&StudyID=
MTBLS3852_HILICpos__ppm5_3533848	https://www.ebi.ac.uk/metabolights/editor/MTBLS3852	ST001217_RPpos__ppm25_1031115140	https://www.metabolomicsworkbench.org/data/DRCCMetadata.php?Mode=Study&StudyID=
MTBLS4187_HILICpos_HILIC_ppm5_3521045	https://www.ebi.ac.uk/metabolights/editor/MTBLS4187	ST001828_RPneg_NEG_ppm25_1031133743	https://www.metabolomicsworkbench.org/data/DRCCMetadata.php?Mode=Study&StudyID=
MTBLS4187_RPneg__ppm5_3524019	https://www.ebi.ac.uk/metabolights/editor/MTBLS4187	ST001828_RPpos_POS_ppm25_1031131529	https://www.metabolomicsworkbench.org/data/DRCCMetadata.php?Mode=Study&StudyID=
MTBLS4187_RPpos__ppm5_3522135	https://www.ebi.ac.uk/metabolights/editor/MTBLS4187	ST002700_RPneg_466506 Lipkin negCSH 6550_B8_ppm25_103112379	https://www.metabolomicsworkbench.org/data/DRCCMetadata.php?Mode=Study&StudyID=
MTBLS4294_RPneg__ppm5_3542818	https://www.ebi.ac.uk/metabolights/editor/MTBLS4294	ST002711_HILICneg_467535 Lipkin negHILIC 6550_B4_ppm25_1031115431	https://www.metabolomicsworkbench.org/data/DRCCMetadata.php?Mode=Study&StudyID=
MTBLS476_RPneg__ppm5_3551151	https://www.ebi.ac.uk/metabolights/editor/MTBLS476	ST002711_HILICpos_467535 Lipkin posHILIC 6530b_B7_ppm25_1031114314	https://www.metabolomicsworkbench.org/data/DRCCMetadata.php?Mode=Study&StudyID=
ST000919_RPneg_B1_ppm5_363371	https://www.metabolomicsworkbench.org/data/DRCCMetadata.php?Mode=Study&StudyID=ST000919	ST002826_HILICpos__ppm25_1031121621	https://www.metabolomicsworkbench.org/data/DRCCMetadata.php?Mode=Study&StudyID=
ST001181_RPpos_B11_ppm5_36163417	https://www.metabolomicsworkbench.org/data/DRCCMetadata.php?Mode=Study&StudyID=ST001181
ST001237_HILICpos_B2_ppm5_3524314	https://www.metabolomicsworkbench.org/data/DRCCMetadata.php?Mode=Study&StudyID=ST001237
ST001240_RPneg__ppm5_35193041	https://www.metabolomicsworkbench.org/data/DRCCMetadata.php?Mode=Study&StudyID=ST001240
ST001243_RPneg__ppm5_3518535	https://www.metabolomicsworkbench.org/data/DRCCMetadata.php?Mode=Study&StudyID=ST001243
ST001243_RPpos__ppm5_35185010	https://www.metabolomicsworkbench.org/data/DRCCMetadata.php?Mode=Study&StudyID=ST001243
ST001335_HILICpos__ppm5_35132731	https://www.metabolomicsworkbench.org/data/DRCCMetadata.php?Mode=Study&StudyID=ST001335
ST001335_RPneg__ppm5_35133334	https://www.metabolomicsworkbench.org/data/DRCCMetadata.php?Mode=Study&StudyID=ST001335
ST001430_RPneg_B4_ppm5_350239	https://www.metabolomicsworkbench.org/data/DRCCMetadata.php?Mode=Study&StudyID=ST001430
ST001430_RPpos_B1_ppm5_3423140	https://www.metabolomicsworkbench.org/data/DRCCMetadata.php?Mode=Study&StudyID=ST001430
ST001736_RPneg__ppm5_34232652	https://www.metabolomicsworkbench.org/data/DRCCMetadata.php?Mode=Study&StudyID=ST001736
ST001736_RPpos__ppm5_34232333	https://www.metabolomicsworkbench.org/data/DRCCMetadata.php?Mode=Study&StudyID=ST001736
ST002049_RPpos_B1_ppm5_352018	https://www.metabolomicsworkbench.org/data/DRCCMetadata.php?Mode=Study&StudyID=ST002049
ST002112_HILICneg_B3_ppm5_3552830	https://www.metabolomicsworkbench.org/data/DRCCMetadata.php?Mode=Study&StudyID=ST002112
ST002112_HILICpos_B2_ppm5_3545123	https://www.metabolomicsworkbench.org/data/DRCCMetadata.php?Mode=Study&StudyID=ST002112
ST002112_RPneg_B2_ppm5_3572946	https://www.metabolomicsworkbench.org/data/DRCCMetadata.php?Mode=Study&StudyID=ST002112
ST002112_RPpos_B3_ppm5_356194	https://www.metabolomicsworkbench.org/data/DRCCMetadata.php?Mode=Study&StudyID=ST002112
ST002118_RPpos_B1_ppm5_36115624	https://www.metabolomicsworkbench.org/data/DRCCMetadata.php?Mode=Study&StudyID=ST002118
ST002200_RPneg_5min_B4_ppm5_3423035	https://www.metabolomicsworkbench.org/data/DRCCMetadata.php?Mode=Study&StudyID=ST002200
ST002200_RPpos_17min_B3_ppm5_3422144	https://www.metabolomicsworkbench.org/data/DRCCMetadata.php?Mode=Study&StudyID=ST002200
ST002238_RPneg__ppm5_36104557	https://www.metabolomicsworkbench.org/data/DRCCMetadata.php?Mode=Study&StudyID=ST002238
ST002331_RPneg_B5_ppm5_3655219	https://www.metabolomicsworkbench.org/data/DRCCMetadata.php?Mode=Study&StudyID=ST002331
ST002443_RPpos_B3_ppm5_81311338	https://www.metabolomicsworkbench.org/data/DRCCMetadata.php?Mode=Study&StudyID=ST002443
ST002521_RPneg_B2_ppm5_3673943	https://www.metabolomicsworkbench.org/data/DRCCMetadata.php?Mode=Study&StudyID=ST002521
ST002521_RPpos_B3_ppm5_3662420	https://www.metabolomicsworkbench.org/data/DRCCMetadata.php?Mode=Study&StudyID=ST002521
ST002554_RPneg__ppm5_3611102	https://www.metabolomicsworkbench.org/data/DRCCMetadata.php?Mode=Study&StudyID=ST002554
ST002937_HILICneg_ST002937_neg_hilic_batch_1_zip_B3_ppm5_353747	https://www.metabolomicsworkbench.org/data/DRCCMetadata.php?Mode=Study&StudyID=ST002937
ST002937_HILICpos_ST002937_pos_hilic_batch_1_zip_B2_ppm5_351419	https://www.metabolomicsworkbench.org/data/DRCCMetadata.php?Mode=Study&StudyID=ST002937
ST003315_RPneg__ppm5_813164016	https://www.metabolomicsworkbench.org/data/DRCCMetadata.php?Mode=Study&StudyID=ST003315
ST003315_RPpos__ppm5_813163714	https://www.metabolomicsworkbench.org/data/DRCCMetadata.php?Mode=Study&StudyID=ST003315

### Sheet: Supplementary Table 2
delta_mz	count_estimate	mass_signature	note	Atomic composition
1.0033	4155	1.00335	C isotope	{'(C12)': -1, '(C13)': 1}
14.0155	900	14.0156	addition of acetic acid and loss of CO2. Reaction: (+C2H2O2) and (-CO2)	{'C': 1, 'H': 2}
18.0104	885	18.0106	water	{'H': 2, 'O': 1}
2.0155	717	2.01565	¬± 2H, opening or forming of double bond	{'H': 2}
21.9818	657	21.9819	Na+<-> H+, salt adduct	{'Na': 1, 'H': -1}
44.0261	652	44.0262	hydroxyethylation	{'C': 2, 'H': 4, 'O': 1}
28.0312	621	28.0313	¬± C2H4, natural alkane chains such as fatty acids	{'C': 2, 'H': 4}
15.9948	479	15.9949	oxidation	{'O': 1}
17.0264	451	17.0265	addition of ammonia. Reaction: (+NH3)	{'N': 1, 'H': 3}
0.5015	450	0.5017	double charged with C13	{'C': -1, '(C13)': 1}
26.0155	440	26.0157	acetylation and loss of oxygen. Reaction: (+C2H2O) and (-O)	{'C': 2, 'H': 2}
27.9947	433	27.9949	addition of CO. Reaction: (+CO)	{'C': 1, 'O': 1}
11.9999	426	12	methylation and reduction	{'C': 1}
30.0104	369	30.0106	addition of acetic acid and loss of CO. Reaction: (+C2H2O2) and (-CO)	{'C': 1, 'H': 2, 'O': 1}
32.026	349	32.0262	MeOH	{'C': 1, 'H': 4, 'O': 1}
42.0104	340	42.0106	malonylation and loss of CO2. Reaction: (+C3H2O3) and (-CO2)	{'C': 2, 'H': 2, 'O': 1}
67.9872	325	67.9874	NaCOOH	{'C': 1, 'O': 2, 'Na': 1, 'H': 1}
13.9791	321	13.9793	nitrification and loss of oxygen. Reaction: (NH2 -> NO2) and (-O)	{'H': -2, 'O': 1}
23.9998	317	24	acetylation and loss of water. Reaction: (+C2H2O) and (-H2O)	{'C': 2}
16.0312	314	16.0313	Methylation + reduction	{'C': 1, 'H': 4}
42.0468	314	42.047	¬± C3H6, propylation	{'C': 3, 'H': 6}
46.0053	313	46.0055	± CO+H2O (carboxylic acid)	{ 'C':1 ,'O':2, 'H':2}
88.0522	304	88.0524	butanoic acid	{'C': 4, 'H': 8, 'O': 2}
41.0263	295	41.0265	Acetonitrile	{'C': 2, 'H': 3, 'N': 1}
15.9738	289	15.9738	lithium to sodium adduct	{'Li': -1, 'Na': 1}
22.9852	281	22.9898	Na	{'Na': 1}
30.0468	267	30.0469	addition of C2H4 and hydrogenation. Reaction: (+C2H4) and (+H2)	{'C': 2, 'H': 6}
4.0312	257	4.0313	x2 reduction	{'H': 4}
56.0624	257	56.0626	¬± C4H8, butylation	{'C': 4, 'H': 8}
60.0209	256	60.0211	hydrogenation and addition of acetic acid. Reaction: (+H2) and (+C2H2O2)	{'C': 2, 'H': 4, 'O': 2}
9.9842	256	9.98435	addition of CO and loss of water. Reaction: (+CO) and (-H2O)	{'C': 1, 'H': -2}
3.9948	245	3.99492	oxidative cleavage	{'O': 1, 'C': -1}
1.9792	244	1.97926	nitrification and loss of CO. Reaction: (NH2 -> NO2) and (-CO)	{'C': -1, 'H': -2, 'O': 1}
58.0417	241	58.0419	PPG repeat unit	{'C': 3, 'H': 6, 'O': 1}
4.9553	237	4.9554	Na+<-> NH4+, salt adduct	{'Na': 1, 'N': -1, 'H': -4}
36.0209	226	36.0211	2x water	{'H': 4, 'O': 2}
19.0138	226
46.0417	224	46.0419	addition of C2H4 and addition of water. Reaction: (+C2H4) and (+H2O)	{'C': 2, 'H': 6, 'O': 1}
15.0189	220
40.0311	216	40.0313	(C3H6O - H2O), acetone condensation after dehydration	{'H': 4, 'C': 3}
2.0064	213	2.0067	C isotope * 2	{'(C12)': -2, '(C13)': 2}
17.007	210
13.0122	210
20.0261	206	20.0262	hydration + hydrogenation	{'H': 4, 'O': 1}
1.9968	206	1.99705	Cl isotope	{'(Cl35)': -1, '(Cl37)': 1}
3.0189	202	3.019	C isotope and reduction	{'H': 2, '(C12)': -1, '(C13)': 1}
45.0577	196	45.0578	addition of C2H4 and addition of ammonia. Reaction: (+C2H4) and (+NH3)	{'C': 2, 'H': 7, 'N': 1}
58.0052	192	58.0055	acetic acid addition	{'C': 2, 'H': 2, 'O': 2}
72.0573	190	72.0575	butyrylation and hydrogenation. Reaction: (+C4H6O) and (+H2)	{'C': 4, 'H': 8, 'O': 1}
56.026	188	56.0262	propionylation. Reaction: (+C3H4O)	{'C': 3, 'H': 4, 'O': 1}
21.9841	188
31.9897	185	31.9898	(di)hydroxylation	{'O': 2}
10.0207	184	10.0207	addition of acetic acid and Sulfonic acid to Thiol. Reaction: (+C2H2O2) and (SO3H -> SH)	{'C': 2, 'H': 2, 'O': -1}
54.0467	181	54.047	butyrylation and loss of oxygen. Reaction: (+C4H6O) and (-O)	{'C': 4, 'H': 6}
12.0363	180	12.0364	addition of C2H4 and loss of oxygen. Reaction: (+C2H4) and (-O)	{'C': 2, 'H': 4, 'O': -1}
43.9896	180	43.9898	addition of CO2. Reaction: (+CO2)	{'C': 1, 'O': 2}
43.0227	178
60.0573	173	60.0575		{'C': 3, 'H': 8, 'O': 1}
74.0365	171	74.0368		{'C': 3, 'H': 6, 'O': 2}
72.0209	171	72.0211	lactic acid	{'C': 3, 'H': 4, 'O': 2}
22.0131	170
15.0107	169	15.0109	amination	{'N': 1, 'H': 1}
1.0122	169
70.0781	164	70.0782	addition of choline and loss of NH. Reaction: (+C5NH11) and (-NH)	{'C': 5, 'H': 10}
2.0042	164	2.00425	O isotope	{'(O16)': -1, '(O18)': 1}
39.9924	162	39.9925	Na+ <-> -H2O+H	{'Na': 1, 'O': 1, 'H': 1}
8.005	160	8.00508	addition of phenyl and loss of crotonyl. Reaction: (+C6H5-H) and (-C4H4O)	{'C': 2, 'O': -1}
70.0417	159	70.0419	glutaryllation and loss of CO2. Reaction: (+C5H6O3) and (-CO2)	{'C': 4, 'H': 6, 'O': 1}
39.9947	159	39.9949	addition of acetic acid and loss of water. Reaction: (+C2H2O2) and (-H2O)	{'C': 2, 'O': 1}
1.001	158
38.0154	158	38.0156	malonylation and Sulfonic acid to Thiol. Reaction: (+C3H2O3) and (SO3H -> SH)	{'C': 3, 'H': 2}
34.0053	158	34.0055	hydroxylation, epoxidation	{'H': 2, 'O': 2}
35.037	157	35.0371	addition of water and addition of ammonia. Reaction: (+H2O) and (+NH3)	{'H': 5, 'N': 1, 'O': 1}
45.0294	157
25.9791	156	25.9793	addition of CO and dehydrogenation. Reaction: (+CO) and (-H2)	{'C': 1, 'H': -2, 'O': 1}
27.0107	156	27.0109		{'C': 1, 'H': 1, 'N': 1}
74.073	156	74.0732		{'C': 4, 'H': 10, 'O': 1}
0.9839	155	0.984015	addition of acetic acid and loss of glycine. Reaction: (+C2H2O2) and (-C2H3NO)	{'H': -1, 'N': -1, 'O': 1}
48.0209	154	48.0211	addition of Hexose and loss of glutaryl. Reaction: (+C6H10O5) and (-C5H6O3)	{'C': 1, 'H': 4, 'O': 2}
0.997	153	0.99703	N isotope	{'(N14)': -1, '(N15)': 1}
18.0468	152
1.9979	152	1.99795	Br isotope	{'(Br79)': -1, '(Br81)': 1}
27.0278	150
6.0104	149	6.01056	addition of tiglyl and loss of phenyl. Reaction: (+C5H6O) and (-C6H5+H)	{'C': -1, 'H': 2, 'O': 1}
29.0345	148
52.0311	146	52.0313	succinylation and Sulfonic acid to Thiol. Reaction: (+C4H4O3) and (SO3H -> SH)	{'C': 4, 'H': 4}
132.078	145	132.079	L-rhodinose	{'C': 6, 'H': 12, 'O': 3}
44.0624	145	44.0626		{'C': 3, 'H': 8}
0.9951	143	0.995248	addition of nitro and loss of CO2. Reaction: (+NO2-H) and (-CO2)	{'C': -1, 'H': -1, 'N': 1}
29.974	141	29.9742	methyl carboxylation, other oxidation	{'O': 2, 'H': -2}
14.0519	140
54.0104	140	54.0106	propionylation and dehydrogenation. Reaction: (+C3H4O) and (-H2)	{'C': 3, 'H': 2, 'O': 1}
12.9951	139	12.9952	addition of NH and dehydrogenation. Reaction: (+NH) and (-H2)	{'H': -1, 'N': 1}
37.9557	139	37.9558	addition of Phosphate and Deacetylation. Reaction: (+HPO3) and (-C2H2O)	{'C': -2, 'H': -1, 'O': 2, 'P': 1}
62.0365	139	62.0368		{'C': 2, 'H': 6, 'O': 2}
84.0937	137
34.0417	132
82.0028	132
102.068	131	102.068	2-methyl-butanoic acid	{'C': 5, 'H': 10, 'O': 2}
11.9635	130	11.9636	oxidation	{'H': -4, 'O': 1}
57.9584	129	57.9586	NaCl	{'Na': 1, 'Cl': 1}
29.0264	128	29.0265	glycine conjugation and loss of CO. Reaction: (+C2H3NO) and (-CO)	{'C': 1, 'H': 3, 'N': 1}
3.0108	126	3.0109	addition of ammonia and demethylation. Reaction: (+NH3) and (-CH2)	{'C': -1, 'H': 1, 'N': 1}
23.0159	126
59.0369	125	59.0371	¬± C2H5NO, N-acetyl or cut from side chain of Asn in peptides	{'C': 2, 'H': 5, 'N': 1, 'O': 1}
50.0154	125	50.0157	crotonylation and loss of water. Reaction: (+C4H4O) and (-H2O)	{'C': 4, 'H': 2}
16.023	125
26.0519	124	26.052	butyrylation and loss of CO2. Reaction: (+C4H6O) and (-CO2)	{'C': 3, 'H': 6, 'O': -1}
86.0365	124	86.0368	addition of C2H4 and addition of acetic acid. Reaction: (+C2H4) and (+C2H2O2)	{'C': 4, 'H': 6, 'O': 2}
17.9741	123	17.9742	malonylation and loss of crotonyl. Reaction: (+C3H2O3) and (-C4H4O)	{'C': -1, 'H': -2, 'O': 2}
7.9685	123
35.9998	123	36		{'C': 3}
50.0366	123
6.0468	122
24.0363	122	24.0364	crotonylation and loss of CO2. Reaction: (+C4H4O) and (-CO2)	{'C': 3, 'H': 4, 'O': -1}
43.042	122	43.0422	ethanolamine	{'C': 2, 'H': 5, 'N': 1}
1.9956	122	1.9958	S isotope	{'(S32)': -1, '(S34)': 1}
42.0297	122
32.0624	121
58.078	121	58.0782		{'C': 4, 'H': 10}
18.0298	120
86.073	119	86.0732	addition of Carnitine and loss of glycine. Reaction: (+C7H13NO2) and (-C2H3NO)	{'C': 5, 'H': 10, 'O': 1}
5.9893	118	5.98944	addition of phenyl and loss of butyryl. Reaction: (+C6H5-H) and (-C4H6O)	{'C': 2, 'H': -2, 'O': -1}
1.0077	118	1.00728	+H[1+]	{'H': 1}
22.0418	118
14.9914	117
64.0522	117
68.0624	117	68.0626	addition of choline and loss of ammonia. Reaction: (+C5NH11) and (-NH3)	{'C': 5, 'H': 8}
27.0188	116
48.0573	116
13.0315	116	13.0316	glycine conjugation and loss of CO2. Reaction: (+C2H3NO) and (-CO2)	{'C': 1, 'H': 3, 'N': 1, 'O': -1}
8.0261	115
10.0287	115	10.0288	addition of CO2 and dechlorination. Reaction: (+CO2) and (-Cl+H)	{'C': 1, 'H': 1, 'O': 2, 'Cl': -1}
2.9995	115	2.99967	addition of water and loss of NH. Reaction: (+H2O) and (-NH)	{'H': 1, 'N': -1, 'O': 1}
45.0212	114	45.0215	addition of CO and addition of ammonia. Reaction: (+CO) and (+NH3)	{'C': 1, 'H': 3, 'N': 1, 'O': 1}
61.0525	114	61.0528	ethanolamine	{'C': 2, 'H': 7, 'N': 1, 'O': 1}
31.0421	113	31.0422	methylation and addition of ammonia. Reaction: (+CH2) and (+NH3)	{'C': 1, 'H': 5, 'N': 1}
55.9896	112	55.9898	addition of acetic acid and dehydrogenation. Reaction: (+C2H2O2) and (-H2)	{'C': 2, 'O': 2}
68.026	112	68.0262	crotonylation. Reaction: (+C4H4O)	{'C': 4, 'H': 4, 'O': 1}
76.0522	112	76.0524		{'C': 3, 'H': 8, 'O': 2}
22.0206	111
25.0122	111
19.9685	111
19.9897	109	19.9898	Thiol to Sulfonic acid and loss of CO. Reaction: (SH -> SO3H) and (-CO)	{'C': -1, 'O': 2}
39.0107	109	39.0109	glycine conjugation and loss of water. Reaction: (+C2H3NO) and (-H2O)	{'C': 2, 'H': 1, 'N': 1}
38.0519	107	38.052	addition of tiglyl and loss of CO2. Reaction: (+C5H6O) and (-CO2)	{'C': 4, 'H': 6, 'O': -1}
135.975	107	135.975	2X NaCOOH	{'C': 2, 'O': 4, 'H': 2, 'Na': 2}
70.0052	107	70.0055	pyruvate	{'C': 3, 'H': 2, 'O': 2}
82.078	107	82.0782		{'C': 6, 'H': 10}
26.9995	106	26.9997	acetylation and loss of NH. Reaction: (+C2H2O) and (-NH)	{'C': 2, 'H': 1, 'N': -1, 'O': 1}
3.9584	105	3.95853	malonylation and loss of tiglyl. Reaction: (+C3H2O3) and (-C5H6O)	{'C': -2, 'H': -4, 'O': 2}
43.9638	105	43.9639	2Na-2H	{'Na': 2, 'H': -2}
66.0467	105	66.0469	glutaryllation and Sulfonic acid to Thiol. Reaction: (+C5H6O3) and (SO3H -> SH)	{'C': 5, 'H': 6}
1.0203	105
84.0572	104	84.0575	addition of C2H4 and propionylation. Reaction: (+C2H4) and (+C3H4O)	{'C': 5, 'H': 8, 'O': 1}
22.0053	104
31.0056	103	31.0058	addition of NH and oxidation. Reaction: (+NH) and (+O)	{'H': 1, 'N': 1, 'O': 1}
24.9951	103	24.9952	cyano	{'H': -1, 'C': 1, 'N': 1}
11.0158	103
14.9996	103	14.9997	Deamidation followed by a methylation	{'N': -1, 'H': 1, 'C': 1, 'O': 1}
10.9965	102
90.0678	102
1.0315	102	1.03163	addition of ammonia and loss of oxygen. Reaction: (+NH3) and (-O)	{'H': 3, 'N': 1, 'O': -1}
5.974	101	5.97418	Thiol to Sulfonic acid and Deacetylation. Reaction: (SH -> SO3H) and (-C2H2O)	{'C': -2, 'H': -2, 'O': 2}
1.0062	101
64.0158	101	64.016		{'C': 1, 'H': 4, 'O': 3}
7.9897	100
5.9587	100
19.042	100	19.0422	hydrogenation and addition of ammonia. Reaction: (+H2) and (+NH3)	{'H': 5, 'N': 1}

### Sheet: Supplementary Table 3
delta_mz	count_estimate	mass_signature	note	Atomic composition
1.0033	4230	1.00335	C isotope	{'(C12)': -1, '(C13)': 1}
67.9874	819	67.9874	NaCOOH	{'C': 1, 'O': 2, 'Na': 1, 'H': 1}
14.0156	693	14.0156	addition of acetic acid and loss of CO2. Reaction: (+C2H2O2) and (-CO2)	{'C': 1, 'H': 2}
2.0155	570	2.01565	¬± 2H, opening or forming of double bond	{'H': 2}
82.0029	431	82.0031	sodium–acetate adduct (“Na + CH_COO”)	{'C': 2, 'H': 3, 'O': 2, 'Na': 1}
15.9948	415	15.9949	oxidation	{'O': 1}
1.9969	408	1.99705	Cl isotope	{'(Cl35)': -1, '(Cl37)': 1}
43.9898	394	43.9898	addition of CO2. Reaction: (+CO2)	{'C': 1, 'O': 2}
18.0105	374	18.0106	water	{'H': 2, 'O': 1}
11.9999	359	12	methylation and reduction	{'C': 1}
30.0105	352	30.0106	addition of acetic acid and loss of CO. Reaction: (+C2H2O2) and (-CO)	{'C': 1, 'H': 2, 'O': 1}
26.0156	346	26.0157	acetylation and loss of oxygen. Reaction: (+C2H2O) and (-O)	{'C': 2, 'H': 2}
46.0054	339	46.0055	formic acid adduct	{'C': 1, 'H': 2, 'O': 2}
28.0312	327	28.0313	¬± C2H4, natural alkane chains such as fatty acids	{'C': 2, 'H': 4}
44.0261	303	44.0262	hydroxyethylation	{'C': 2, 'H': 4, 'O': 1}
27.9949	297	27.9949	addition of CO. Reaction: (+CO)	{'C': 1, 'O': 1}
21.9819	295	21.9819	Na+<-> H+, salt adduct	{'Na': 1, 'H': -1}
10.0287	277	10.0288	addition of CO2 and dechlorination. Reaction: (+CO2) and (-Cl+H)	{'C': 1, 'H': 1, 'O': 2, 'Cl': -1}
1.9957	270	1.9958	S isotope	{'(S32)': -1, '(S34)': 1}
66.984	266
23.9999	265	24	acetylation and loss of water. Reaction: (+C2H2O) and (-H2O)	{'C': 2}
13.9792	256	13.9793	nitrification and loss of oxygen. Reaction: (NH2 -> NO2) and (-O)	{'H': -2, 'O': 1}
42.0105	250	42.0106	malonylation and loss of CO2. Reaction: (+C3H2O3) and (-CO2)	{'C': 2, 'H': 2, 'O': 1}
16.0312	239	16.0313	Methylation + reduction	{'C': 1, 'H': 4}
2.006	233	2.0067	C isotope * 2	{'(C12)': -2, '(C13)': 2}
60.021	229	-60.0211	desmolysis	{'C': -2, 'H': -4, 'O': -2}
2.0042	222	2.00425	O isotope	{'(O16)': -1, '(O18)': 1}
135.975	222	135.975	2X NaCOOH	{'C': 2, 'O': 4, 'H': 2, 'Na': 2}
15.9738	216	15.9738	lithium to sodium adduct	{'Li': -1, 'Na': 1}
1.9792	215	1.97926	nitrification and loss of CO. Reaction: (NH2 -> NO2) and (-CO)	{'C': -1, 'H': -2, 'O': 1}
1.9977	210	1.99795	Br isotope	{'(Br79)': -1, '(Br81)': 1}
3.9948	208	3.99492	oxidative cleavage	{'O': 1, 'C': -1}
32.0261	196	32.0262	MeOH	{'C': 1, 'H': 4, 'O': 1}
9.9842	194	9.98435	addition of CO and loss of water. Reaction: (+CO) and (-H2O)	{'C': 1, 'H': -2}
4.0312	192	4.0313	x2 reduction	{'H': 4}
57.9587	187	57.9586	NaCl	{'Na': 1, 'Cl': 1}
15.0189	182
21.9842	177
46.0418	176	46.0419	addition of C2H4 and addition of water. Reaction: (+C2H4) and (+H2O)	{'C': 2, 'H': 6, 'O': 1}
58.0418	176	58.0419	PPG repeat unit	{'C': 3, 'H': 6, 'O': 1}
3.0189	172	3.019	C isotope and reduction	{'H': 2, '(C12)': -1, '(C13)': 1}
13.0122	168
42.0469	167	42.047	¬± C3H6, propylation	{'C': 3, 'H': 6}
56.0261	165	56.0262	propionylation. Reaction: (+C3H4O)	{'C': 3, 'H': 4, 'O': 1}
68.9908	163
31.9898	161	31.9898	(di)hydroxylation	{'O': 2}
58.0054	160	58.0055	acetic acid addition	{'C': 2, 'H': 2, 'O': 2}
30.0469	159	30.0469	addition of C2H4 and hydrogenation. Reaction: (+C2H4) and (+H2)	{'C': 2, 'H': 6}
20.0261	159	20.0262	hydration + hydrogenation	{'H': 4, 'O': 1}
27.0189	157
1.0121	156
25.9792	154	25.9793	addition of CO and dehydrogenation. Reaction: (+CO) and (-H2)	{'C': 1, 'H': -2, 'O': 1}
39.9949	154	39.9949	addition of acetic acid and loss of water. Reaction: (+C2H2O2) and (-H2O)	{'C': 2, 'O': 1}
70.0418	153	70.0419	glutaryllation and loss of CO2. Reaction: (+C5H6O3) and (-CO2)	{'C': 4, 'H': 6, 'O': 1}
12.0363	153	12.0364	addition of C2H4 and loss of oxygen. Reaction: (+C2H4) and (-O)	{'C': 2, 'H': 4, 'O': -1}
47.0088	153
164.006	152
6.0169	151
38.0156	148	38.0156	malonylation and Sulfonic acid to Thiol. Reaction: (+C3H2O3) and (SO3H -> SH)	{'C': 3, 'H': 2}
10.0206	146	10.0207	addition of acetic acid and Sulfonic acid to Thiol. Reaction: (+C2H2O2) and (SO3H -> SH)	{'C': 2, 'H': 2, 'O': -1}
40.0312	145	40.0313	(C3H6O - H2O), acetone condensation after dehydration	{'H': 4, 'C': 3}
72.0574	144	72.0575	butyrylation and hydrogenation. Reaction: (+C4H6O) and (+H2)	{'C': 4, 'H': 8, 'O': 1}
54.0105	144	54.0106	propionylation and dehydrogenation. Reaction: (+C3H4O) and (-H2)	{'C': 3, 'H': 2, 'O': 1}
80.9996	143
6.0105	141	6.01056	addition of tiglyl and loss of phenyl. Reaction: (+C5H6O) and (-C6H5+H)	{'C': -1, 'H': 2, 'O': 1}
8.005	141	8.00508	addition of phenyl and loss of crotonyl. Reaction: (+C6H5-H) and (-C4H4O)	{'C': 2, 'O': -1}
74.0367	136	74.0368		{'C': 3, 'H': 6, 'O': 2}
72.0211	133	72.0211	lactic acid	{'C': 3, 'H': 4, 'O': 2}
62.0003	132	62.0004		{'C': 1, 'H': 2, 'O': 3}
50.0156	132	50.0157	crotonylation and loss of water. Reaction: (+C4H4O) and (-H2O)	{'C': 4, 'H': 2}
34.0054	130	34.0055	hydroxylation, epoxidation	{'H': 2, 'O': 2}
8.0317	130
29.9741	126	29.9742	methyl carboxylation, other oxidation	{'O': 2, 'H': -2}
11.9635	126	11.9636	oxidation	{'H': -4, 'O': 1}
18.0468	125
35.9766	125	35.9767	hydrogenation and chlorination. Reaction: (+H2) and (+Cl-H)	{'H': 1, 'Cl': 1}
56.0625	125	56.0626	¬± C4H8, butylation	{'C': 4, 'H': 8}
16.9901	124	16.9902	addition of nitro and loss of CO. Reaction: (+NO2-H) and (-CO)	{'C': -1, 'H': -1, 'N': 1, 'O': 1}
52.0312	123	52.0313	succinylation and Sulfonic acid to Thiol. Reaction: (+C4H4O3) and (SO3H -> SH)	{'C': 4, 'H': 4}
0.5015	122	0.5017	double charged with C13	{'C': -1, '(C13)': 1}
88.0523	122	88.0524	butanoic acid	{'C': 4, 'H': 8, 'O': 2}
2.9996	122	2.99967	addition of water and loss of NH. Reaction: (+H2O) and (-NH)	{'H': 1, 'N': -1, 'O': 1}
48.021	121	48.0211	addition of Hexose and loss of glutaryl. Reaction: (+C6H10O5) and (-C5H6O3)	{'C': 1, 'H': 4, 'O': 2}
35.9999	121	36		{'C': 3}
0.9935	120
29.9895	120
54.0468	119	54.047	butyrylation and loss of oxygen. Reaction: (+C4H6O) and (-O)	{'C': 4, 'H': 6}
62.0367	119	62.0368		{'C': 2, 'H': 6, 'O': 2}
68.0261	118	68.0262	crotonylation. Reaction: (+C4H4O)	{'C': 4, 'H': 4, 'O': 1}
60.0574	117	60.0575		{'C': 3, 'H': 8, 'O': 1}
97.9769	117	97.9769	¬± H3PO4, phosphorous compounds	{'O': 4, 'H': 3, 'P': 1}
0.9951	116	0.995248	addition of nitro and loss of CO2. Reaction: (+NO2-H) and (-CO2)	{'C': -1, 'H': -1, 'N': 1}
34.0418	116
78.0164	116
1.9945	115
44.9931	114
5.9894	113	5.98944	addition of phenyl and loss of butyryl. Reaction: (+C6H5-H) and (-C4H6O)	{'C': 2, 'H': -2, 'O': -1}
24.0443	113	24.0445	addition of acetic acid and dechlorination. Reaction: (+C2H2O2) and (-Cl+H)	{'C': 2, 'H': 3, 'O': 2, 'Cl': -1}
7.9686	113
67.9897	113	67.9898	malonylation and loss of water. Reaction: (+C3H2O3) and (-H2O)	{'C': 3, 'O': 2}
41.0265	112	41.0265	Acetonitrile	{'C': 2, 'H': 3, 'N': 1}
90.0316	111	90.0317	lactic acid	{'C': 3, 'H': 6, 'O': 3}
52.0134	111
77.9772	111
86.0366	110	86.0368	addition of C2H4 and addition of acetic acid. Reaction: (+C2H4) and (+C2H2O2)	{'C': 4, 'H': 6, 'O': 2}
61.9704	110
82.0053	108	82.0055	succinylation and loss of water. Reaction: (+C4H4O3) and (-H2O)	{'C': 4, 'H': 2, 'O': 2}
70.0054	107	70.0055	pyruvate	{'C': 3, 'H': 2, 'O': 2}
22.0418	107
83.0064	106
0.9994	106
17.9741	105	17.9742	malonylation and loss of crotonyl. Reaction: (+C3H2O3) and (-C4H4O)	{'C': -1, 'H': -2, 'O': 2}
27.0109	105	27.0109	¬± HCN, nitrile compounds	{'N': 1, 'H': 1, 'C': 1}
76.0159	103	76.016	addition of water and addition of acetic acid. Reaction: (+H2O) and (+C2H2O2)	{'C': 2, 'H': 4, 'O': 3}
16.9982	103
14.9914	103
0.984	102	0.984015	addition of acetic acid and loss of glycine. Reaction: (+C2H2O2) and (-C2H3NO)	{'H': -1, 'N': -1, 'O': 1}
83.9612	102	83.9614	KCOOH	{'O': 2, 'C': 1, 'K': 1, 'H': 1}
6.0469	102
19.9897	101	19.9898	Thiol to Sulfonic acid and loss of CO. Reaction: (SH -> SO3H) and (-CO)	{'C': -1, 'O': 2}
96.0186	101
22.0206	101
84.0575	101	84.0575	addition of C2H4 and propionylation. Reaction: (+C2H4) and (+C3H4O)	{'C': 5, 'H': 8, 'O': 1}
19.0139	100
27.0278	100
48.0575	100

### Sheet: Supplementary Table 4
delta_mz	count_estimate	mass_signature	note	Atomic composition
1.003	697	1.00335	C isotope	{'(C12)': -1, '(C13)': 1}
18.01	113	18.0106	water	{'H': 2, 'O': 1}
21.9825	105	21.9819	Sodium adduct	{'H': -1, 'Na': 1}
14.015	83	14.0156	addition of acetic acid and loss of CO2. Reaction: (+C2H2O2) and (-CO2)	{'C': 1, 'H': 2}
2.015	80	2.01455	2H	{'H': 2}
1.9975	76	1.9972	M(Cl37)	{'Cl': -1, '(Cl37)': 1}
0.501	69	0.5017	double charged with C13	{'C': -1, '(C13)': 1}
2.0055	66	2.00425	O isotope	{'(O16)': -1, '(O18)': 1}
28.0305	59	28.0313	¬± C2H4, natural alkane chains such as fatty acids	{'C': 2, 'H': 4}
22.9845	54	22.9898	Na	{'Na': 1}
46.0055	54	46.0055	¬± CO+H2O (carboxylic acid)	{'C': 1, 'O': 2, 'H': 2}
17.0265	53	17.0265	addition of ammonia. Reaction: (+NH3)	{'N': 1, 'H': 3}
11.9995	45	12	methylation and reduction	{'C': 1}
44.0255	41	44.0249		{'H': 2, 'N': 3}
26.015	41	26.0157	acetylation and loss of oxygen. Reaction: (+C2H2O) and (-O)	{'C': 2, 'H': 2}
15.995	40	15.9949	¬± O, e.g. oxidation/reduction	{'O': 1}
16.031	39	16.0313	Methylation + reduction	{'C': 1, 'H': 4}
3.0185	38	3.019	C isotope and reduction	{'H': 2, '(C12)': -1, '(C13)': 1}
32.026	37	32.0262	MeOH	{'C': 1, 'H': 4, 'O': 1}
39.993	37	39.9925	extra OH sodium adduct	{'H': 1, 'O': 1}
27.9945	37	27.9949	addition of CO. Reaction: (+CO)	{'C': 1, 'O': 1}
23.999	36	24	acetylation and loss of water. Reaction: (+C2H2O) and (-H2O)	{'C': 2}
15.973	35	15.9738	lithium to sodium adduct	{'Li': -1, 'Na': 1}
19.014	35
42.0465	35	42.047	¬± C3H6, propylation	{'C': 3, 'H': 6}
9.984	32	9.98435	addition of CO and loss of water. Reaction: (+CO) and (-H2O)	{'C': 1, 'H': -2}
30.0105	31	30.0106	addition of acetic acid and loss of CO. Reaction: (+C2H2O2) and (-CO)	{'C': 1, 'H': 2, 'O': 1}
56.0625	30	56.0626	¬± C4H8, butylation	{'C': 4, 'H': 8}
13.979	30	13.9793	nitrification and loss of oxygen. Reaction: (NH2 -> NO2) and (-O)	{'H': -2, 'O': 1}
60.021	29	-60.0211	desmolysis	{'C': -2, 'H': -4, 'O': -2}
42.01	29	42.0106	malonylation and loss of CO2. Reaction: (+C3H2O3) and (-CO2)	{'C': 2, 'H': 2, 'O': 1}
3.9945	29	3.99492	oxidative cleavage	{'O': 1, 'C': -1}
4.9555	29	4.9554	Na+<-> NH4+, salt adduct	{'Na': 1, 'N': -1, 'H': -4}
67.9875	28	67.9874	NaCOOH	{'C': 1, 'O': 2, 'Na': 1, 'H': 1}
74.0185	28	74.0188	polysiloxane repeat unit	{'C': 2, 'H': 6, 'O': 1, 'Si': 1}
83.9525	27
17.0065	27
61.97	27
21.989	26
88.052	26	88.0524	butanoic acid	{'C': 4, 'H': 8, 'O': 2}
40.0305	26	40.0313	(C3H6O - H2O), acetone condensation after dehydration	{'H': 4, 'C': 3}
7.989	25
17.9725	25	17.9742	malonylation and loss of crotonyl. Reaction: (+C3H2O3) and (-C4H4O)	{'C': -1, 'H': -2, 'O': 2}
41.026	25	41.0265	Acetonitrile	{'C': 2, 'H': 3, 'N': 1}
0.9845	25	0.98402	OH <-> NH2, e.g. de-amidiation, CHNO compounds	{'O': 1, 'H': -1, 'N': -1}
30.0465	25	30.0469	addition of C2H4 and hydrogenation. Reaction: (+C2H4) and (+H2)	{'C': 2, 'H': 6}
72.0205	25	72.0211	lactic acid	{'C': 3, 'H': 4, 'O': 2}
37.9555	25	37.9558	addition of Phosphate and Deacetylation. Reaction: (+HPO3) and (-C2H2O)	{'C': -2, 'H': -1, 'O': 2, 'P': 1}
58.0415	24	58.0419	PPG repeat unit	{'C': 3, 'H': 6, 'O': 1}
1.9795	24	1.97927	demethylation + hydroxylation (on same or differing sites)	{'O': 1, 'C': -1, 'H': -2}
18.0305	24
36.0205	23	36.0211	2x water	{'H': 4, 'O': 2}
3.0005	23	2.9997	hydrolysis	{'N': -1, 'O': 1, 'H': 1}
55.989	22	55.9898	addition of acetic acid and dehydrogenation. Reaction: (+C2H2O2) and (-H2)	{'C': 2, 'O': 2}
3.01	22	3.0109	addition of ammonia and demethylation. Reaction: (+NH3) and (-CH2)	{'C': -1, 'H': 1, 'N': 1}
8.9865	22
13.012	21
35.037	21	35.0371	addition of water and addition of ammonia. Reaction: (+H2O) and (+NH3)	{'H': 5, 'N': 1, 'O': 1}
56.025	21	56.0249		{'C': 1, 'H': 2, 'N': 3}
17.0305	21
15.0185	21	15.0174	addition of glucuronic acid and loss of N-acetyl-S-cysteine. Reaction: (+C6H8O6) and (-C5H7NO3S)	{'C': 1, 'H': 1, 'N': -1, 'O': 3, 'S': -1}
72.0575	21	72.0575	butyrylation and hydrogenation. Reaction: (+C4H6O) and (+H2)	{'C': 4, 'H': 8, 'O': 1}
20.979	20
47.008	20
54.046	20	54.047	butyrylation and loss of oxygen. Reaction: (+C4H6O) and (-O)	{'C': 4, 'H': 6}
58.004	20	58.0041		{'N': 3, 'O': 1}
1.019	20
21.9735	20
29.034	20	29.0331	addition of D-ribose and loss of cysteine. Reaction: (+C5H8O4) and (-C3H5NOS)	{'C': 2, 'H': 3, 'N': -1, 'O': 3, 'S': -1}

### Sheet: Supplementary Table 5
delta_mz	count_estimate	mass_signature	note	Atomic composition
1.003	595	1.00335	C isotope	{'(C12)': -1, '(C13)': 1}
67.9875	140	67.9874	NaCOOH	{'C': 1, 'O': 2, 'Na': 1, 'H': 1}
2.015	70	2.01455	2H	{'H': 2}
135.974	49	135.975	2X NaCOOH	{'C': 2, 'O': 4, 'H': 2, 'Na': 2}
82.002	48	82.0031	sodium–acetate adduct (“Na + CH_COO”)	{'C': 2, 'H': 3, 'O': 2, 'Na': 1}
2.006	47	2.00425	O isotope	{'(O16)': -1, '(O18)': 1}
66.984	43
1.9985	42	1.99795	Br isotope	{'(Br79)': -1, '(Br81)': 1}
1.011	41
0.996	39	0.996585	addition of Guanine and loss of D-ribose. Reaction: (+C5H3N5) and (-C5H8O4)	{'H': -5, 'N': 5, 'O': -4}
21.982	36	21.9819	Sodium adduct	{'H': -1, 'Na': 1}
43.989	35	43.9898	addition of CO2. Reaction: (+CO2)	{'C': 1, 'O': 2}
14.015	32	14.0156	addition of acetic acid and loss of CO2. Reaction: (+C2H2O2) and (-CO2)	{'C': 1, 'H': 2}
68.991	32
46.005	31	46.0053	addition of Phosphate and dechlorination. Reaction: (+HPO3) and (-Cl+H)	{'H': 2, 'O': 3, 'P': 1, 'Cl': -1}
26.015	29	26.0157	acetylation and loss of oxygen. Reaction: (+C2H2O) and (-O)	{'C': 2, 'H': 2}
61.97	29
129.957	29	129.958	addition of di-phosphate and denitrification. Reaction: (+H2P2O6) and (NO2 -> NH2)	{'H': 4, 'O': 4, 'P': 2}
60.021	29	-60.0211	desmolysis	{'C': -2, 'H': -4, 'O': -2}
74.0365	28	74.0368		{'C': 3, 'H': 6, 'O': 2}
23.9995	27	24	acetylation and loss of water. Reaction: (+C2H2O) and (-H2O)	{'C': 2}
10.029	27	10.0288	addition of CO2 and dechlorination. Reaction: (+CO2) and (-Cl+H)	{'C': 1, 'H': 1, 'O': 2, 'Cl': -1}
44.026	26	44.0262	hydroxyethylation	{'C': 2, 'H': 4, 'O': 1}
18.0105	26	18.0106	water	{'H': 2, 'O': 1}
6.0165	24
3.0185	23	3.019	C isotope and reduction	{'H': 2, '(C12)': -1, '(C13)': 1}
15.994	23	15.9949	oxidation	{'O': 1}
24.044	22	24.0445	addition of acetic acid and dechlorination. Reaction: (+C2H2O2) and (-Cl+H)	{'C': 2, 'H': 3, 'O': 2, 'Cl': -1}
28.0305	22	28.0313	¬± C2H4, natural alkane chains such as fatty acids	{'C': 2, 'H': 4}
42.01	20	42.0106	malonylation and loss of CO2. Reaction: (+C3H2O3) and (-CO2)	{'C': 2, 'H': 2, 'O': 1}
12	20	12	methylation and reduction	{'C': 1}
27.995	20	27.9949	¬± CO	{'C': 1, 'O': 1}
57.9585	20	57.9586	NaCl	{'Na': 1, 'Cl': 1}

### Sheet: Supplementary Table 6
Orbitrap
Positive						Negative
Isotope		Adduct		In-source Fragment		Isotope		Adduct		In-source Fragment		Extended Adduct
Mass	Note	Mass	Note	Mass	Note	Mass	Note	Mass	Note	Mass	Note	Mass	Note
1.00335	13C/12C	21.9819	Na/H	14.0155	CH2	1.00335	13C/12C	21.9819	Na/H	67.9874	NaCO2H	1.0078	H
2.00671	13C/12C*2	41.0265	ACN	18.0104	H2O	2.00671	13C/12C*2	67.9874	NaCOOH	14.0156	CH2	17.0266	NH3
3.01006	13C/12C*3	67.9874	NaCOOH	2.0155	H2	3.01006	13C/12C*3	82.003	NaCH2COOH	2.0155	H2	18.0106	H2O
1.997	37Cl/35Cl	37.9559	K/H	44.0261	C2H4O	1.997	37Cl/35Cl	41.0265	ACN	82.0029	C4H2O2	18.0338	NH4
		32.0262	CH3OH	28.0312	C2H4	1.9958	32S/34S	37.9559	K/H	15.9948	O	27.0109	HCN
				15.9948	O					43.9898	CO2	27.9949	CO
				17.0264	NH3					18.0105	H2O	32.0262	CH3OH
				26.0155	C2H2					11.9999	C	35.9767	HCl
				27.9947	CO					30.0105	CH2O	37.9469	Ca/H2
				11.9999	C					26.0156	C2H2	43.9639	Na2/H2
				42.0104	C2H2O					46.0054	CH2O2	46.0055	CO2H2
				67.9872	NaCO2H					28.0312	C2H4	67.9874	NaCOOH
				13.9791	H-2O					44.0261	C2H4O	83.9614	KCOOH
				23.9998	C2					27.9949	CO	97.9674	H2SO4
				16.0312	CH4					23.9999	C2	97.9769	H3PO4
				42.0468	C3H6					13.9792	H-2O
				46.0053	CH2O2					42.0105	C2H2O
				88.0522	C4H8O2					16.0312	CH4
				41.0263	C2H3N					60.021	C2H4O2
				30.0468	C2H6					135.975	Na2C2O4H2
				35.037	H5NO
TOF
Positive						Negative
Isotope		Adduct		In-source Fragment		Isotope		Adduct		In-source Fragment		Extended Adduct
Mass	Note	Mass	Note	Mass	Note	Mass	Note	Mass	Note	Mass	Note	Mass	Note
1.00335	13C/12C	21.9819	Na/H	18.01	H2O	1.00335	13C/12C	21.9819	Na/H	67.9875	NaCHO2	1.0078	H
2.00671	13C/12C*2	41.0265	ACN	14.015	CH2	2.00671	13C/12C*2	67.9874	NaCOOH	2.015	H2	17.0266	NH3
3.01006	13C/12C*3	67.9874	NaCOOH	2.015	H2	3.01006	13C/12C*3	82.003	NaCH2COOH	135.974	Na2C2O4H2	18.0106	H2O
1.997	37Cl/35Cl	37.9559	K/H	28.0305	C2H4	1.997	37Cl/35Cl	41.0265	ACN	82.002	C4H2O2	18.0338	NH4
		32.0262	CH3OH	46.0055	CH2O2	1.9958	32S/34S	37.9559	K/H	1.011	H	27.0109	HCN
				17.0265	NH3					0.996	C5H-5N5O-4	27.9949	CO
				11.9995	C					43.989	CO2	32.0262	CH3OH
				44.0255	C2H4O					14.015	CH2	NaCHO2	HCl
				26.015	C2H2					46.005	H2O3PCl-1	37.9469	Ca/H2
				15.995	O					26.015	C2H2	43.9639	Na2/H2
				16.031	CH4					61.97	H2O3PF-1	46.0055	CO2H2
				32.026	CH4O					129.957	H4O4P2	67.9874	NaCOOH
				39.993	HO					60.021	C-2H-4O-2	83.9614	KCOOH
				27.9945	CO					74.0365	C3H6O2	97.9674	H2SO4
				23.999	C2					23.9995	C2	97.9769	H3PO4
				42.0465	C3H6					10.029	CHO2Cl-1
				9.984	CH-2O					44.026	C2H4O
				30.0105	CH2O					18.0105	H2O
				56.0625	C4H8					6.0165	C-1H2O
				13.979	H-2O					15.994	O
				35.037	H5NO

### Sheet: Supplementary Table 7
Overall medium numbers of 16 TOF studies
	number of features	number of good features	number of khipu isopairs
Positive	29407	9727	1556.5
Negative	21326.5	8261.5	1442.5
Match of MoNA MS2 spectra to 16 LC-MS studies from TOF platforms (medium number)
	Matched precursors (P)	Matched with MS2 (Y)	Matched fragments
Positive	2490.5	109.5	119.5
Negative	3041	159	166.5
	Matched precursors / total (P/T)	Matched with MS2 / total (Y/T)	Matched precursors / matched with MS2 (Y/P)
Positive	13.8298	0.722105	5.23997
Negative	15.0506	1.04029	7.64203
Most frequent delta m/z values in positive and negative ionization datasets
Positive		Negative
Count	Delta Mass	Count	Delta Mass
278	2.02	179	18.01
243	14.02	133	60.02
239	18.01	116	44.03
233	28.03	109	46.01
186	46.01	108	24
181	16	106	26.02
165	26.02	106	1.01
164	12	104	74.04
147	56.06	104	2.02
145	16.03	100	14.02
142	44.03	87	15.99
137	42.05	85	10.03
137	39.99	78	43.99
134	24	77	2.01
133	30.01	58	129.96
129	9.98	49	61.97
127	27.99	46	6.02
126	13.98	39	67.99
39	32.03	31	135.97
23	17.03	16	82
The numbers or percentages of khipus and additional features explained by candidate fragments
	Khipus (N)	Khipus (%)	Additional Features (N)	Additional Features (%)
Positive	32	2.03856	82.5	0.48492
Negative	67.5	2.90104	140	0.734857
Comprehensive preannotation Coverage (Percentage in each quartile)
Positive
	1st	2nd	3rd	4th
M0	38.4874	20.2269	14.429	11.761
Isotope	25.5123	17.6085	14.7529	12.698
Fragment	0.856368	0.78128	0.432294	0.333878
Singleton	35.157	61.3471	70.3929	75.2232
Negative
	1st	2nd	3rd	4th
M0	35.6999	20.0219	14.8695	11.83
Isotope	23.2485	15.3005	12.6686	10.7424
Fragment	0.771042	0.534022	0.444484	0.356297
Singleton	40.2794	64.1343	72.0141	77.0852
Median Number of Preannotated Features and Unique EmpCpds
	preannotated features	unique empcpds
Positive	11029	4501.5
Negative	8806.5	3449.5

### Sheet: Guide
Guide
Table S1. List of datasets used in this work, include 45 Orbitrap studies and 16 TOF studies.
Table S2. Most frequent mass differences in Orbitrap ESI+ data.
Table S3. Most frequent mass differences in Orbitrap ESI- data.
Table S4. Most frequent mass differences in TOF ESI+ data.
Table S5. Most frequent mass differences in TOF ESI- data.
Table S6. Isotopologues, adducts and ISFs used for extended khipu search in Figure 3.
Table S7. Results of features explained in TOF LC-MS metabolomics data.
